# AUREOCHROME 1b is a transcriptional regulator of pigment biosynthesis in *Phaeodactylum tricornutum*

**DOI:** 10.64898/2026.06.16.732132

**Authors:** Florian Pruckner, Michele Fabris

## Abstract

Diatoms have attracted attention for their potential to produce high-value metabolites, such as terpenoids. However, the regulatory mechanisms governing their isoprenoid metabolism remain poorly understood, which poses a major bottleneck in engineering them for greater production efficiency. By mining the *Phaeodactylum tricornutum* co-regulation network (PhaeoNet), we identified two candidate transcription factors (TFs) co-regulated with the methylerythritol 4-phosphate (MEP) pathway, suggesting a potential regulatory role in isoprenoid biosynthesis: AUREOCHROME 1b (AUREO1b) and sigma factor 70.4 (σ70.4). To elucidate their mechanistic roles in isoprenoid metabolism, we generated episomal overexpression lines for both candidate TFs. These were characterized alongside lines overexpressing HSF1 and HSF3, previously identified regulators of carotenoid biosynthesis, to compare growth, pigment content, and global transcriptomic profiles. Phenotypically, overexpression of AUREO1b, PtHSF1, and PtHSF3 led to increased pigment accumulation, whereas σ70.4 overexpression did not alter pigment levels. Transcriptomic analyses revealed that each TF upregulates distinct sets of genes involved in pigment biosynthesis, pigment binding, and photosynthesis. These results expand our functional understanding of the transcriptional regulation of isoprenoid and pigment pathways in diatoms and broaden the possibilities of engineering diatom microalgae for improved production of high-value compounds.
