## Supplementary material for "AUREOCHROME 1b is a transcriptional regulator of pigment biosynthesis in *Phaeodactylum tricornutum*": Table S1

### Sheet: Sheet1
ID	Sequence
AUREO1b_1_FW	TCCGATGCAACAGTCTGCTTGC
AUREO1b_1_RV	AGCGCGGCAATAAAGAACTGG
HSF1_1_FW	TCAAGGGCAATGGTGTCAAGCC
HSF1_1_RV	TGGCTTCTCGTGAAAGGTTGGC
HSF3_1_RV	ATGCGTTTCTGAAGCGACTGC
HSF3_2_FW	TTGGTTTCGACTCCGCCAATCG
Sigma70.4_1_FW	AGCACACCCGAAAAACGAGTCG
Sigma70.4_1_RV	TGAGCAAATCACTCGACGCTCG
TubB_FW	TAACGCGACTCTTTCCATCCA
TubB_RV	TTGGCAATCAATTGGTTCAGG
